# Calmodulin controls the tempo of HSV-1 gene-expression cascade to reshape infection heterogeneity

**DOI:** 10.64898/2026.06.02.729706

**Authors:** Yuhei Maruzuru, Yuta Kuze, Masahide Seki, Akinori Kanai, Shaocong Liu, Akihisa Kato, Yutaka Suzuki, Yasushi Kawaguchi

**Author notes:** Address correspondence to: Dr. Yasushi Kawaguchi, Division of Molecular Virology, Department of Microbiology and Immunology, The Institute of Medical Science, The University of Tokyo, 4-6-1 Shirokanedai, Minato-ku, Tokyo 108-8639, Japan.

## Abstract

Viral replication exhibits substantial heterogeneity among individual cells. Although temporally ordered gene-expression cascades are thought to contribute to such heterogeneity in DNA viruses, whether and how their tempo is regulated, and how cell-to-cell variability shapes population-level infection outcomes, remain unknown. Here, we developed a high-throughput live-cell imaging platform to track HSV-1 gene-expression dynamics in individual cells and, in combination with single-cell RNA sequencing, identified calmodulin (CaM) as a host regulator of HSV-1 gene-expression tempo. CaM accelerates progression from immediate-early to early and late phases at the single-cell level by advancing their onset. By increasing the fraction of virus-producing cells without altering burst size, CaM reshapes the distribution of infection outcomes, thereby promoting population-level viral replication. Pharmacological inhibition of CaM protects mice from lethal infection, exceeding acyclovir. These findings establish CaM-mediated temporal control as a key determinant of population-level viral output and a regulator of infection heterogeneity.
