## Supplementary Tables 1-4 for "Calmodulin controls the tempo of HSV-1 gene-expression cascade to reshape infection heterogeneity"

### Sheet: Table S1
	Table S1. Oligonucleotide sequences, plasmid, and E. coli GS1783 containing HSV-BAC for the construction of recombinant viruses or mutagenesis.
	Recombinant virus	Mutation inserted into pYEbac102Cre	Oligonucleotide sequence (5′-3′)	Plasmid DNA template	E. coli GS1783 containing HSV-BAC
	YK414	TagRFP-ICP47	CCGTTGCGTGGACCGCTTCCTGCTCGTCGGGCGGGGGAGCATGGTGTCTAAGGGCGAAGA	pFlag-TagRFP-KanS 22	E. coli GS1783/pYEbac102Cre 40,42
			TGTTGTCCAGGAAGGTGTCCGCCATTTCCAGGGCCCACGAATTAAGTTTGTGCCCCAGTT
	YK416	ICP4DIQ	GCGGCAGCACGCCTACCTGGCGTGCGACCTGCTGCCCGCCGACCTGCGCCGCACGGTGCTAGGATGACGACGATAAGTAGGG	pEP-KanS 38	E. coli GS1783/pYEbac102Cre 40,42
			CGAACACGCGGCCCGGGGCCAGCACCGTGCGGCGCAGGTCGGCGGGCAGCAGGTCGCACGCAACCAATTAACCAATTCTGATTAG
	YK417	ICP4DIQ-repair	GCGGCAGCACGCCTACCTGGCGTGCGACCTGCTGCCCGCCGTGCAGTGCGCCGTGCGCTGGCCGGCGGCGCGGGACCTAGGATGACGACGATAAGTAGGG	pEP-KanS 38	E. coli GS1783/ containing the YK416 genome
			CGAACACGCGGCCCGGGGCCAGCACCGTGCGGCGCAGGTCCCGCGCCGCCGGCCAGCGCACGGCGCACTGCACGGCAACCAATTAACCAATTCTGATTAG
	YK418	TagRFP-ICP47/Venus-Us11/ICP4DIQ	GCGGCAGCACGCCTACCTGGCGTGCGACCTGCTGCCCGCCGACCTGCGCCGCACGGTGCTAGGATGACGACGATAAGTAGGG	pEP-KanS 38	E. coli GS1783/ containing the YK410 genome 22
			CGAACACGCGGCCCGGGGCCAGCACCGTGCGGCGCAGGTCGGCGGGCAGCAGGTCGCACGCAACCAATTAACCAATTCTGATTAG
	YK419	TagRFP-ICP47/Venus-Us11/ICP4DIQ-repair	GCGGCAGCACGCCTACCTGGCGTGCGACCTGCTGCCCGCCGTGCAGTGCGCCGTGCGCTGGCCGGCGGCGCGGGACCTAGGATGACGACGATAAGTAGGG	pEP-KanS 38	E. coli GS1783/ containing the YK418 genome
			CGAACACGCGGCCCGGGGCCAGCACCGTGCGGCGCAGGTCCCGCGCCGCCGGCCAGCGCACGGCGCACTGCACGGCAACCAATTAACCAATTCTGATTAG

### Sheet: Table S2
	Table S2. Oligonucleotide sequences and DNA template for the construction of plasmids.
	Constructed plasmid	Oligonucleotide sequence (5′-3′)	PCR DNA template	Recipient plasmid
	pFLAG-ICP4DIQ	GCAAGCTTGCGTCGGAGAACAAGCAGCG	pYEbac102Cre carrying the ICP4Δ1060–1070 mutation (This study)	p-FLAG-CMV2 (Sigma)
		GCGAATTCTTACAGCACCCCGTCCCCCT
	pFLAG-18s	GCGATATCCGAGACTCTGGCATGCTAAC	HeLa cDNA (reverse-transcribed from total RNA using random hexamers)	p-FLAG-CMV2 (Sigma)
		GCGTCGACTAATGATCCTTCCGCAGGTT
	pMx-puro-FlagCaM	GCGGATCCAAGATGGACTACAAAGACGATGACGACAAGGGCGGTGCTGATCAGCTGACCGA	HeLa cDNA (reverse-transcribed from total RNA using random hexamers)	pMx-puro 43
		GCGCGGCCGCTCATTTTGCAGTCATCATCTGTAC
	pMx-puro-FlagCaMv2	GCGGATCCGCCACCATGGACTACAAAGACGATGA	pMx-puro-FlagCaM (This study)	pMx-puro 43
		GCGCGGCCGCTCATTTTGCAGTCATCATCTGTAC
	px459-CALM1	CACCGCTGACCGAAGAACAGATTGC	NA	px459 44
		AAACGCAATCTGTTCTTCGGTCAGC
	px458-CALM2	CACCGGAACTGTAATGAGATCTCTT	NA	px458 44
		AAACAAGAGATCTCATTACAGTTCC

### Sheet: Table S3
	Table S3. List of primers and Universal ProbeLibrary (UPL) probes used in quantitative PCR (qPCR)
	Target gene	Species	Forward primer (5'-3')	Reverse primer (5'-3')	UPL probe No.
	CALM1	human	AACAGAAGCTGAATTGCAGGA	AATTCGGGGAAGTCAATGG	89
	CALM2	human	TGATGAAATGATCAGGGAAGC	TGTACAAGGTCTTCACTTTGCTG	9
	CALM3	human	GCAACCAGCCCTGTGATT	CCTCAGTCCTTCTGGAATGC	3
	GAPDH	human	GAGTCCACTGGCGTCTTCAC	GTTCACACCCATGACGAACA	45
	18s	human	GCAATTATTCCCCATGAACG	GGGACTTAATCAACGCAAGC	48
	ICP0	HSV-1	ACCACCATGACGACGACTC	AGCCCCGTCTCGAACAGT	56
	ICP27	HSV-1	TCCGACAGCGATCTGGAC	TCCGACGAGGAACACTCC	56
	ICP8	HSV-1	ACAGCTGCAGATCGAGGACT	CCATCATCTCCTCGCTTAGG	65
	UL50	HSV-1	CCTCCTGGTCGTTCCTACG	GAACCCCCGTAAGGTTGTAAA	36
	UL49	HSV-1	CGAAGACCTCAACGAACTCC	GTTTTTGCCCTCGCAGAC	9
	Us2	HSV-1	GACTGCTGCACCGAGACC	AAACGGCACACACAGATCC	23

### Sheet: Table S4
	Table S4. List of primers used for chromatin immunoprecipitation followed by quantitative PCR (ChIP-qPCR)
	Target gene	Forward primer (5'-3')	Reverse primer (5'-3')
	UL54	CACCACCAGAGGCCATATCCGACA	AGCATATCAATGTCAGTCGCCATGACCG
	UL29	GTCCTTCTGTCAATCGGTCC	GATTTTGACGCTCGGGAGAC
	UL49	ATGACCTCTCGCCGCTCCGT	TCTGTAGGGCGCCACGGCGG
